# Identification and characterization of bacterial glycogen-degrading enzymes in the vaginal microbiome

**DOI:** 10.1101/2021.07.19.452977

**Authors:** Dominick J. Jenkins, Benjamin M. Woolston, M. Indriati Hood-Pishchany, Paula Pelayo, Alyssa N. Konopaski, M. Quinn Peters, Michael T. France, Jacques Ravel, Caroline M. Mitchell, Seth Rakoff-Nahoum, Christopher Whidbey, Emily P. Balskus

## Abstract

The healthy human vaginal microbiota is generally dominated by lactobacilli, and the transition to a more diverse community of anaerobic microbes is associated with health risks. Glycogen released by lysed epithelial cells is believed to be an important nutrient source in this environment. However, the mechanism by which vaginal bacteria metabolize glycogen is unclear, with evidence implicating both microbial and human enzymes. Here, we biochemically characterize six glycogen-degrading enzymes (GDEs) from vaginal bacteria that support the growth of amylase-deficient *L. crispatus* on glycogen. We reveal variations in the pH tolerance and susceptibility to inhibition between enzymes from different organisms. Analysis of vaginal microbiome datasets show these enzymes are expressed in all Community State Types. Finally, we confirm the presence and activity of bacterial GDEs in cervicovaginal fluid. This work establishes that bacterial GDEs can participate in the breakdown of glycogen, providing insight into metabolism that may shape the vaginal microbiota.
