## Supplementary File 1 for "Identification and characterization of bacterial glycogen-degrading enzymes in the vaginal microbiome"

### Sheet: L crispatus BLAST results (SP)
Gene ID	Locus Tag	Gene Product Name	Genome Name	Genome ID	Genome Name_x	Batch1	Amino Acid Sequence Length (aa)	Transmembrane Helices	Signal Peptides	Bit Score	E-value	Identities (%)
2530839768	HMPREF9233_01497	pullulanase, type I	Actinobaculum massiliae ACS-171-V-Col2	2529293003	Actinobaculum massiliae ACS-171-V-Col2	2	1248	1	1	539	9e-172	37
651200081	HMPREF9228_0123	pullulanase, type I	Bifidobacterium breve ACS-071-V-Sch8b	651053005	Bifidobacterium breve ACS-071-V-Sch8b	2	1696	1	1	605	0	40
2543480016	HMPREF1587_00135	pullulanase	Bifidobacterium breve JCP7499	2541047574	Bifidobacterium breve JCP7499	2	1708	1	1	604	0	41
648826264	HMPREF0168_0799	thermostable pullulanase	Bifidobacterium dentium ATCC 27679	648276623	Bifidobacterium dentium ATCC 27679	2	1693	2	1	575	0	38
650209417	HMPREF9003_0483	pullulanase, type I	Bifidobacterium dentium JCVIHMP022	649989915	Bifidobacterium dentium JCVIHMP022	2	1693	2	1	575	0	38
2533775213	HMPREF9435_0429	pullulanase	Gardnerella vaginalis 315-A	2531839498	Gardnerella vaginalis 315-A	2	2014	2	1	532	1e-163	37
649721077	HMPREF0421_21227	pullulanase	Gardnerella vaginalis 317, ATCC 14019	649633046	Gardnerella vaginalis 317, ATCC 14019	2	2014	2	1	534	2e-164	37
646482719	HMPREF0424_0610	pullulanase, type I	Gardnerella vaginalis 409-05	646311928	Gardnerella vaginalis 409-05	2	1888	1	1	590	0	38
648339657	GV51_0007	P30/P32 adhesin-like protein	Gardnerella vaginalis 5-1	648276677	Gardnerella vaginalis 5-1	2	1888	1	1	590	0	38
647234047	GVAMD_0260	Type II secretory pathway, pullulanase PulA glycosidase	Gardnerella vaginalis AMD	647000255	Gardnerella vaginalis AMD	2	1940	1	1	543	5e-168	37
2854645792	Ga0396323_01_389463_395507	pullulanase	Gardnerella vaginalis ATCC 14018	2854645441	Gardnerella vaginalis ATCC 14018	2	2014	2	1	534	2e-164	37
648498962	GvagA14_010100001890	pullulanase, type I	Gardnerella vaginalis ATCC 14018	648276678	Gardnerella vaginalis ATCC 14018	2	2012	2	1	534	2e-164	37
651193341	HMPREF9231_0306	pullulanase, type I	Gardnerella vaginalis HMP9231	651053027	Gardnerella vaginalis HMP9231	2	2012	2	1	533	3e-164	37
2865869580	Ga0437073_52_8853_14618	pullulanase	Gardnerella vaginalis KA00225	2865868252	Gardnerella vaginalis KA00225	2	1921	2	1	564	1e-175	38
2862962126	Ga0436879_01_91941_95399	type I pullulanase	Gardnerella vaginalis NR010	2862962057	Gardnerella vaginalis NR010	2	1152	2	1	561	0	37
2862962125	Ga0436879_01_85460_91588	pullulanase	Gardnerella vaginalis NR010	2862962057	Gardnerella vaginalis NR010	2	2042	2	1	530	1e-162	36
2862962978	Ga0436879_07_78711_84251	subtilisin family serine protease/outer membrane biosynthesis protein TonB	Gardnerella vaginalis NR010	2862962057	Gardnerella vaginalis NR010	2	1846	2	1	46.6	4e-06	36
2843846932	Ga0398125_01_460908_466865	pullulanase	Gardnerella vaginalis UGent 06.41	2843846522	Gardnerella vaginalis UGent 06.41	2	1985	2	1	523	1e-160	37
2868699899	Ga0396322_415_918_6959	pullulanase	Gardnerella vaginalis UGent 09.01	2868698139	Gardnerella vaginalis UGent 09.01	2	2013	2	1	533	5e-164	37
2871096090	Ga0396321_11_10980_17024	pullulanase	Gardnerella vaginalis UGent 09.07	2871096011	Gardnerella vaginalis UGent 09.07	2	2014	2	1	535	7e-165	37
2868689674	Ga0396320_01_659726_665677	pullulanase	Gardnerella vaginalis UGent 09.48	2868689102	Gardnerella vaginalis UGent 09.48	2	1983	2	1	526	7e-162	37
2854677278	Ga0396319_02_1352197_1358046	pullulanase	Gardnerella vaginalis UGent 18.01	2854676154	Gardnerella vaginalis UGent 18.01	2	1949	2	1	525	3e-161	37
2850362931	Ga0396317_01_381453_387494	pullulanase	Gardnerella vaginalis UGent 25.49	2850362599	Gardnerella vaginalis UGent 25.49	2	2013	2	1	532	1e-163	37
647783314	HMPREF5045_00765	predicted protein	Lactobacillus crispatus 125-2-CHN	647533176	Lactobacillus crispatus 125-2-CHN	1	405		1	68.2	5e-13	38
647784028	HMPREF5045_01471	predicted protein	Lactobacillus crispatus 125-2-CHN	647533176	Lactobacillus crispatus 125-2-CHN	1	391	1	1	45.8	6e-06	40
651297339	LBKG_01742	pullulanase, type I	Lactobacillus crispatus CTV-05	651285003	Lactobacillus crispatus CTV-05	1	1259		1	2546	0	99
2530406818	HMPREF9250_00689	pullulanase	Lactobacillus crispatus FB049-03	2529292892	Lactobacillus crispatus FB049-03	1	1251	1	1	2546	0	99
2530407586	HMPREF9250_00137	surface layer protein	Lactobacillus crispatus FB049-03	2529292892	Lactobacillus crispatus FB049-03	1	414		1	71.2	7e-14	39
2530410670	HMPREF9249_01951	pullulanase	Lactobacillus crispatus FB077-07	2529292893	Lactobacillus crispatus FB077-07	1	1251	1	1	2548	0	99
644427488	HMPREF0506_1846	thermostable pullulanase	Lactobacillus crispatus JV-V01	643886212	Lactobacillus crispatus JV-V01	1	1259		1	2562	0	100
646294343	HMPREF0507_01102	thermostable pullulanase	Lactobacillus crispatus MV-1A-US	646206277	Lactobacillus crispatus MV-1A-US	1	1259		1	2562	0	100
647847487	HMPREF0508_01006	thermostable pullulanase	Lactobacillus crispatus MV-3A-US	647533177	Lactobacillus crispatus MV-3A-US	1	1259		1	2546	0	99
647847441	HMPREF0508_00961	predicted protein	Lactobacillus crispatus MV-3A-US	647533177	Lactobacillus crispatus MV-3A-US	1	405		1	72	4e-14	39
2547144028	HMPREF0509DRAFT_00191	pullulanase	Lactobacillus crispatus SJ-3C-US	2547132034	Lactobacillus crispatus SJ-3C-US	1	1251	1	1	2548	0	99
2547145751	HMPREF0509DRAFT_01936	surface layer protein	Lactobacillus crispatus SJ-3C-US	2547132034	Lactobacillus crispatus SJ-3C-US	1	414		1	71.2	6e-14	39
2535272630	AAULH_01325	surface layer protein	Lactobacillus helveticus MTCC 5463	2534681740	Lactobacillus helveticus MTCC 5463	1	201		1	47	8e-07	35
648438729	LineA_010100002510	thermostable pullulanase	Lactobacillus iners AB-1	648276682	Lactobacillus iners AB-1	1	1728		1	832	0	46
648438729	LineA_010100002510	thermostable pullulanase	Lactobacillus iners AB-1	648276682	Lactobacillus iners AB-1	1	1728		1	142		44
650216425	HMPREF9211_0500	isoamylase N-terminal domain protein	Lactobacillus iners LactinV 01V1-a	649989964	Lactobacillus iners LactinV 01V1-a	1	967		1	632	0	48
650216425	HMPREF9211_0500	isoamylase N-terminal domain protein	Lactobacillus iners LactinV 01V1-a	649989964	Lactobacillus iners LactinV 01V1-a	1	967		1	144		45
650214835	HMPREF9212_0055	pullulanase, type I	Lactobacillus iners LactinV 03V1-b	649989965	Lactobacillus iners LactinV 03V1-b	1	1613		1	827	0	46
650214835	HMPREF9212_0055	pullulanase, type I	Lactobacillus iners LactinV 03V1-b	649989965	Lactobacillus iners LactinV 03V1-b	1	1613		1	144		45
650213575	HMPREF9213_0706	pullulanase, type I	Lactobacillus iners LactinV 09V1-c	649989966	Lactobacillus iners LactinV 09V1-c	1	1238		1	824	0	46
650213575	HMPREF9213_0706	pullulanase, type I	Lactobacillus iners LactinV 09V1-c	649989966	Lactobacillus iners LactinV 09V1-c	1	1238		1	144		45
650211566	HMPREF9214_0064	pullulanase, type I	Lactobacillus iners LactinV 11V1-d	649989967	Lactobacillus iners LactinV 11V1-d	1	1246		1	822	0	46
650211566	HMPREF9214_0064	pullulanase, type I	Lactobacillus iners LactinV 11V1-d	649989967	Lactobacillus iners LactinV 11V1-d	1	1246		1	143		45
650240733	HMPREF9217_0884	pullulanase, type I	Lactobacillus iners LEAF 2052A-d	649989960	Lactobacillus iners LEAF 2052A-d	1	1730		1	830	0	46
650240733	HMPREF9217_0884	pullulanase, type I	Lactobacillus iners LEAF 2052A-d	649989960	Lactobacillus iners LEAF 2052A-d	1	1730		1	145		46
650239489	HMPREF9216_0583	pullulanase, type I	Lactobacillus iners LEAF 2053A-b	649989961	Lactobacillus iners LEAF 2053A-b	1	1615		1	830	0	47
2536311213	SAG0088_08380	pullulanase, extracellular	Streptococcus agalactiae LMG 15092	2534682011	Streptococcus agalactiae LMG 15092	1	1242	1	1	256	5e-71	31
2536309478	SAG0089_06185	pullulanase, extracellular	Streptococcus agalactiae LMG 15093	2534682010	Streptococcus agalactiae LMG 15093	1	1252	1	1	253	4e-70	33
650264367	HMPREF9320_1326	pullulanase, extracellular	Streptococcus pseudoporcinus SPIN 20026	649990013	Streptococcus pseudoporcinus SPIN 20026	1	1296	2	1	251	2e-69	32
644254708	HMPREF0044_1464	secreted bifunctional alpha-amylase and endo-alpha-glucosidase	Actinomyces coleocanis DSM 15436	643886017	Actinomyces coleocanis DSM 15436	2	2453	1	1	233	2e-63	29
650239489	HMPREF9216_0583	pullulanase, type I	Lactobacillus iners LEAF 2053A-b	649989961	Lactobacillus iners LEAF 2053A-b	1	1615		1	144		45
650241902	HMPREF9218_1115	pullulanase, type I	Lactobacillus iners LEAF 2062A-h1	649989962	Lactobacillus iners LEAF 2062A-h1	1	1727		1	828	0	46
650241902	HMPREF9218_1115	pullulanase, type I	Lactobacillus iners LEAF 2062A-h1	649989962	Lactobacillus iners LEAF 2062A-h1	1	1727		1	142		45
650243143	HMPREF9219_0963	pullulanase, type I	Lactobacillus iners LEAF 3008A-a	649989963	Lactobacillus iners LEAF 3008A-a	1	1728		1	835	0	46
2806776039	Ga0318469_101011	glycosidase	Prevotella bivia GED7880	2806310575	Prevotella bivia GED7880	1	621		1	62.8	6e-11	25
2806774850	Ga0318468_105612	glycosidase	Prevotella bivia GED7760C	2806310574	Prevotella bivia GED7760C	1	621		1	62.8	6e-11	25
2535272470	AAULH_01078	Flagellum-specific peptidoglycan hydrolase FlgJ	Lactobacillus helveticus MTCC 5463	2534681740	Lactobacillus helveticus MTCC 5463	1	407		1	57.4	1e-09	31
648777543	HMPREF9296_1202	alpha amylase, catalytic domain protein	Prevotella disiens FB035-09AN	648276715	Prevotella disiens FB035-09AN	1	616		1	56.6	5e-09	24
651503959	HMPREF9303_1433	alpha amylase, catalytic domain protein	Prevotella denticola CRIS 18C-A	651324088	Prevotella denticola CRIS 18C-A	1	627		1	54.7	2e-08	25
651296821	LBKG_01218	thermostable pullulanase	Lactobacillus crispatus CTV-05	651285003	Lactobacillus crispatus CTV-05	1	409		1	53.1	3e-08	33
2530408773	HMPREF9249_00118	Flagellum-specific peptidoglycan hydrolase FlgJ	Lactobacillus crispatus FB077-07	2529292893	Lactobacillus crispatus FB077-07	1	408	1	1	52.4	6e-08	29
2530408262	HMPREF9250_02052	Flagellum-specific peptidoglycan hydrolase FlgJ	Lactobacillus crispatus FB049-03	2529292892	Lactobacillus crispatus FB049-03	1	408	1	1	52.4	6e-08	29
647784170	HMPREF5045_01611	conserved hypothetical protein	Lactobacillus crispatus 125-2-CHN	647533176	Lactobacillus crispatus 125-2-CHN	1	408	1	1	52	7e-08	33
2547145813	HMPREF0509DRAFT_01999	Flagellum-specific peptidoglycan hydrolase FlgJ	Lactobacillus crispatus SJ-3C-US	2547132034	Lactobacillus crispatus SJ-3C-US	1	408	1	1	52	7e-08	33
646293898	HMPREF0507_00662	LytA	Lactobacillus crispatus MV-1A-US	646206277	Lactobacillus crispatus MV-1A-US	1	408	1	1	52	7e-08	33
644426573	HMPREF0506_0936	LytA	Lactobacillus crispatus JV-V01	643886212	Lactobacillus crispatus JV-V01	1	408	1	1	52	7e-08	33
647377183	HMPREF0891_1287	putative bacterial surface layer protein	Lactobacillus crispatus 214-1	647000264	Lactobacillus crispatus 214-1	1	408	1	1	52	7e-08	33
647848100	HMPREF0508_01599	LytA protein	Lactobacillus crispatus MV-3A-US	647533177	Lactobacillus crispatus MV-3A-US	1	408		1	52	8e-08	33
2871093001	Ga0396325_06_9820_11682	glycosidase	Gardnerella vaginalis GS 9838-1	2871091780	Gardnerella vaginalis GS 9838-1	2	620	1	1	51.6	9e-08	20
646483404	HMPREF0424_1317	cyclomaltodextrin glucanotransferase	Gardnerella vaginalis 409-05	646311928	Gardnerella vaginalis 409-05	2	620	1	1	51.6	1e-07	20
647848057	HMPREF0508_01558	cell separation protein	Lactobacillus crispatus MV-3A-US	647533177	Lactobacillus crispatus MV-3A-US	1	592		1	50.8	2e-07	34
647784214	HMPREF5045_01653	cell separation protein	Lactobacillus crispatus 125-2-CHN	647533176	Lactobacillus crispatus 125-2-CHN	1	518		1	51.2	2e-07	34
647378738	HMPREF0891_1071	conserved hypothetical protein	Lactobacillus crispatus 214-1	647000264	Lactobacillus crispatus 214-1	1	589		1	51.2	2e-07	34
2530408214	HMPREF9250_02006	surface layer protein	Lactobacillus crispatus FB049-03	2529292892	Lactobacillus crispatus FB049-03	1	590		1	50.8	2e-07	34
2530408821	HMPREF9249_00164	surface layer protein	Lactobacillus crispatus FB077-07	2529292893	Lactobacillus crispatus FB077-07	1	590		1	50.8	2e-07	34
651297382	LBKG_01792	cell separation protein	Lactobacillus crispatus CTV-05	651285003	Lactobacillus crispatus CTV-05	1	589		1	50.4	3e-07	33
646293854	HMPREF0507_00620	cell separation protein	Lactobacillus crispatus MV-1A-US	646206277	Lactobacillus crispatus MV-1A-US	1	594		1	50.4	3e-07	33
644426620	HMPREF0506_0981	cell separation protein	Lactobacillus crispatus JV-V01	643886212	Lactobacillus crispatus JV-V01	1	589		1	50.4	3e-07	33
2547145172	HMPREF0509DRAFT_01351	surface layer protein	Lactobacillus crispatus SJ-3C-US	2547132034	Lactobacillus crispatus SJ-3C-US	1	589		1	50.4	3e-07	33
2562963500	HMPREF0204_11122	Por secretion system C-terminal sorting domain-containing protein	Chryseobacterium gleum F93, ATCC 35910	2562617092	Chryseobacterium gleum F93, ATCC 35910	2	945	1	1	50.8	7e-07	21
650243143	HMPREF9219_0963	pullulanase, type I	Lactobacillus iners LEAF 3008A-a	649989963	Lactobacillus iners LEAF 3008A-a	1	1728		1	142		45
651505283	HMPREF9210_0215	pullulanase, type I	Lactobacillus iners SPIN 1401G	651324062	Lactobacillus iners SPIN 1401G	1	1729		1	832	0	46
651505283	HMPREF9210_0215	pullulanase, type I	Lactobacillus iners SPIN 1401G	651324062	Lactobacillus iners SPIN 1401G	1	1729		1	142		45
650218239	HMPREF9215_0457	pullulanase, type I	Lactobacillus iners SPIN 2503V10-D	649989968	Lactobacillus iners SPIN 2503V10-D	1	1729		1	826	0	46
650218239	HMPREF9215_0457	pullulanase, type I	Lactobacillus iners SPIN 2503V10-D	649989968	Lactobacillus iners SPIN 2503V10-D	1	1729		1	145		45
651498215	HMPREF0522_0070	pullulanase, type I	Lactobacillus iners UPII 143-D	651324063	Lactobacillus iners UPII 143-D	1	1729		1	825	0	46
651498215	HMPREF0522_0070	pullulanase, type I	Lactobacillus iners UPII 143-D	651324063	Lactobacillus iners UPII 143-D	1	1729		1	145		45
651500025	HMPREF0523_0298	pullulanase, type I	Lactobacillus iners UPII 60-B	651324064	Lactobacillus iners UPII 60-B	1	1729		1	829	0	46
651500025	HMPREF0523_0298	pullulanase, type I	Lactobacillus iners UPII 60-B	651324064	Lactobacillus iners UPII 60-B	1	1729		1	144		41
647252477	HMPREF0578_0666	pullulanase	Mobiluncus mulieris 28-1	647000277	Mobiluncus mulieris 28-1	1	1415	1	1	506	6e-158	44
648840684	HMPREF9278_0256	pullulanase, type I	Mobiluncus mulieris FB024-16	648276691	Mobiluncus mulieris FB024-16	1	1415	1	1	507	2e-158	41
648407206	HMPREF9018_1847	pullulanase, type I	Prevotella amnii CRIS 21A-A	648276713	Prevotella amnii CRIS 21A-A	1	637		1	374	6e-117	39
2806774851	Ga0318468_105613	pullulanase	Prevotella bivia GED7760C	2806310574	Prevotella bivia GED7760C	1	637		1	359	3e-111	40
2806776038	Ga0318469_101010	pullulanase	Prevotella bivia GED7880	2806310575	Prevotella bivia GED7880	1	637		1	359	2e-111	40
651503958	HMPREF9303_1432	pullulanase, type I	Prevotella denticola CRIS 18C-A	651324088	Prevotella denticola CRIS 18C-A	1	635		1	391	4e-123	40
647313715	HMPREF9019_1390	pullulanase, type I	Prevotella timonensis CRIS 5C-B1	647000295	Prevotella timonensis CRIS 5C-B1	1	650		1	390	2e-122	39

### Sheet: JGI IMG Blast Genome Database
taxon_oid	Domain	Sequencing Status	Study Name	Genome Name / Sample Name	Sequencing Center	IMG Genome ID	Sample Body Site	Sample Body Subsite	Genome Size * assembled	Gene Count * assembled
2600255103	Bacteria	Permanent Draft	Human Microbiome Project (HMP) Reference Genomes	Clostridiales Family XI. Incertae Sedis sp. S5-A11	J. Craig Venter Institute	2600255103	Spinal Cord	Vaginal	3290672	3224
2547132034	Bacteria	Permanent Draft	Human Microbiome Project (HMP) Reference Genomes	Lactobacillus crispatus SJ-3C-US	Broad Institute	2547132034	Urogenital tract	Vaginal	2087874	2401
647533179	Bacteria	Permanent Draft	Human Microbiome Project (HMP) Reference Genomes	Lactobacillus jensenii 115-3-CHN	Broad Institute	647533179	Urogenital tract	Vaginal	1648660	1523
2600255110	Bacteria	Permanent Draft	Human Microbiome Project (HMP) Reference Genomes	Peptostreptococcus sp. MV1	J. Craig Venter Institute	2600255110	Urogenital tract	Vaginal	1981689	1791
649989968	Bacteria	Permanent Draft	Human Microbiome Project (HMP) Reference Genomes	Lactobacillus iners SPIN 2503V10-D	J. Craig Venter Institute (JCVI)	649989968	Urogenital tract	Vaginal	1283897	1327
649989915	Bacteria	Permanent Draft	Human Microbiome Project (HMP) Reference Genomes	Bifidobacterium dentium JCVIHMP022	J. Craig Venter Institute (JCVI)	649989915	Urogenital tract	Vaginal	2636584	2341
648276675	Bacteria	Permanent Draft	Human Microbiome Project (HMP) Reference Genomes	Finegoldia magna ATCC 53516	Baylor College of Medicine	648276675	Urogenital tract	Vaginal	1908011	1893
2558860385	Bacteria	Permanent Draft	Human Microbiome Project (HMP) Reference Genomes	Acidaminococcus sp. BV3L6	J. Craig Venter Institute	2558860385	Urogenital tract	Vaginal	2171264	2172
2600255104	Bacteria	Permanent Draft	Human Microbiome Project (HMP) Reference Genomes	Actinomyces urogenitalis S6-C4	J. Craig Venter Institute	2600255104	Urogenital tract	Vaginal	2713444	2310
2562617171	Bacteria	Permanent Draft	Human Microbiome Project (HMP) Reference Genomes	Lactobacillus jensenii 1153	Broad Institute	2562617171	Urogenital tract	Vaginal	1737886	1407
2541047570	Bacteria	Permanent Draft	Human Microbiome Project (HMP) Reference Genomes	Gardnerella vaginalis JCP8151B	Washington University in St. Louis	2541047570	Urogenital tract	Vaginal	1551237	1505
648276710	Bacteria	Permanent Draft	Human Microbiome Project (HMP) Reference Genomes	Peptoniphilus duerdenii ATCC BAA-1640	Baylor College of Medicine	648276710	Urogenital tract	Vaginal	2081526	2017
2541047565	Bacteria	Permanent Draft	Human Microbiome Project (HMP) Reference Genomes	Gardnerella vaginalis JCP8017B	Washington University in St. Louis	2541047565	Urogenital tract	Vaginal	1599351	1557
649989966	Bacteria	Permanent Draft	Human Microbiome Project (HMP) Reference Genomes	Lactobacillus iners LactinV 09V1-c	J. Craig Venter Institute (JCVI)	649989966	Urogenital tract	Vaginal	1312334	1414
649989982	Bacteria	Permanent Draft	Human Microbiome Project (HMP) Reference Genomes	Peptoniphilus harei ACS-146-V-Sch2b	J. Craig Venter Institute (JCVI)	649989982	Urogenital tract	Vaginal	1836030	1765
2534682015	Bacteria	Permanent Draft	Human Microbiome Project (HMP) Reference Genomes	Actinomyces neuii BVS029A5	Broad Institute	2534682015	Urogenital tract	Vaginal	2136781	1991
2541047574	Bacteria	Permanent Draft	Human Microbiome Project (HMP) Reference Genomes	Bifidobacterium breve JCP7499	Washington University in St. Louis	2541047574	Urogenital tract	Vaginal	2366917	2336
648276689	Bacteria	Permanent Draft	Human Microbiome Project (HMP) Reference Genomes	Mobiluncus curtisii curtisii ATCC 35241	Baylor College of Medicine	648276689	Urogenital tract	Vaginal	2136873	1946
2529292892	Bacteria	Permanent Draft	Human Microbiome Project (HMP) Reference Genomes	Lactobacillus crispatus FB049-03	Broad Institute	2529292892	Urogenital tract	Vaginal	2342850	2509
649989985	Bacteria	Permanent Draft	Human Microbiome Project (HMP) Reference Genomes	Porphyromonas asaccharolytica PR426713P-I	J. Craig Venter Institute (JCVI)	649989985	Urogenital tract	Vaginal	2199119	1708
2562617091	Bacteria	Permanent Draft	Human Microbiome Project (HMP) Reference Genomes	Fannyhessea vaginae DSM 15829	Baylor College of Medicine	2562617091	Urogenital tract	Vaginal	1430526	1296
2558860387	Bacteria	Permanent Draft	Human Microbiome Project (HMP) Reference Genomes	Coriobacteriaceae sp. BV3AC1	J. Craig Venter Institute	2558860387	Urogenital tract	Vaginal	1801377	1660
647533176	Bacteria	Permanent Draft	Human Microbiome Project (HMP) Reference Genomes	Lactobacillus crispatus 125-2-CHN	Broad Institute	647533176	Urogenital tract	Vaginal	2305246	2142
648276674	Bacteria	Permanent Draft	Human Microbiome Project (HMP) Reference Genomes	Finegoldia magna ACS-171-V-Col3	J. Craig Venter Institute (JCVI)	648276674	Urogenital tract	Vaginal	1828755	1793
647000277	Bacteria	Permanent Draft	Human Microbiome Project (HMP) Reference Genomes	Mobiluncus mulieris 28-1	J. Craig Venter Institute (JCVI)	647000277	Urogenital tract	Vaginal	2452380	2370
2541047573	Bacteria	Permanent Draft	Human Microbiome Project (HMP) Reference Genomes	Gardnerella vaginalis JCP8522	Washington University in St. Louis	2541047573	Urogenital tract	Vaginal	1470487	1407
2537562024	Bacteria	Permanent Draft	Human Microbiome Project (HMP) Reference Genomes	Staphylococcus lugdunensis ACS-027-V-Sch2	Broad Institute	2537562024	Urogenital tract	Vaginal	2592793	2493
2529293059	Bacteria	Permanent Draft	Human Microbiome Project (HMP) Reference Genomes	Finegoldia magna HMS01	J. Craig Venter Institute (JCVI)	2529293059	Urogenital tract	Vaginal	2032717	2020
2562617092	Bacteria	Permanent Draft	Human Microbiome Project (HMP) Reference Genomes	Chryseobacterium gleum F93 ATCC 35910	Baylor College of Medicine	2562617092	Urogenital tract	Vaginal	5569640	5368
643886002	Bacteria	Permanent Draft	Human Microbiome Project (HMP) Reference Genomes	Corynebacterium lipophiloflavum DSM 44291	Baylor College of Medicine	643886002	Urogenital tract	Vaginal	2293743	2427
651285003	Bacteria	Permanent Draft	Human Microbiome Project (HMP) Reference Genomes	Lactobacillus crispatus CTV-05	Broad Institute	651285003	Urogenital tract	Vaginal	2364583	2299
646206277	Bacteria	Permanent Draft	Human Microbiome Project (HMP) Reference Genomes	Lactobacillus crispatus MV-1A-US	Broad Institute	646206277	Urogenital tract	Vaginal	2311882	2216
649989969	Bacteria	Permanent Draft	Human Microbiome Project (HMP) Reference Genomes	Limosilactobacillus oris PB013-T2-3	J. Craig Venter Institute	649989969	Urogenital tract	Vaginal	2115990	2104
648276713	Bacteria	Permanent Draft	Human Microbiome Project (HMP) Reference Genomes	Prevotella amnii CRIS 21A-A	J. Craig Venter Institute (JCVI)	648276713	Urogenital tract	Vaginal	2415558	2083
2541046979	Bacteria	Permanent Draft	Human Microbiome Project (HMP) Reference Genomes	Propionimicrobium lymphophilum ACS-093-V-SCH5	Broad Institute	2541046979	Urogenital tract	Vaginal	2261463	2133
2541047567	Bacteria	Permanent Draft	Human Microbiome Project (HMP) Reference Genomes	Gardnerella vaginalis JCP8070	Washington University in St. Louis	2541047567	Urogenital tract	Vaginal	1475754	1412
2541046976	Bacteria	Permanent Draft	Human Microbiome Project (HMP) Reference Genomes	Actinotignum schaalii FB123-CNA-2	Broad Institute	2541046976	Urogenital tract	Vaginal	2065705	1781
647533178	Bacteria	Permanent Draft	Human Microbiome Project (HMP) Reference Genomes	Limosilactobacillus fermentum 28-3-CHN	Broad Institute	647533178	Urogenital tract	Vaginal	2026518	1936
2537562023	Bacteria	Permanent Draft	Human Microbiome Project (HMP) Reference Genomes	Staphylococcus simulans ACS-120-V-Sch1	Broad Institute	2537562023	Urogenital tract	Vaginal	2639907	2540
2541046978	Bacteria	Permanent Draft	Human Microbiome Project (HMP) Reference Genomes	Facklamia hominis ACS-120-V-Sch10	Broad Institute	2541046978	Urogenital tract	Vaginal	1918533	1824
647000292	Bacteria	Permanent Draft	Human Microbiome Project (HMP) Reference Genomes	Prevotella bivia JCVIHMP010	J. Craig Venter Institute	647000292	Urogenital tract	Vaginal	2424432	2093
2541047572	Bacteria	Permanent Draft	Human Microbiome Project (HMP) Reference Genomes	Gardnerella vaginalis JCP8481B	Washington University in St. Louis	2541047572	Urogenital tract	Vaginal	1569779	1476
2600254990	Bacteria	Permanent Draft	Human Microbiome Project (HMP) Reference Genomes	Prevotella disiens VPI 8057	Washington University in St. Louis	2600254990	Urogenital tract	Vaginal	2684937	2499
648276681	Bacteria	Permanent Draft	Human Microbiome Project (HMP) Reference Genomes	Lactobacillus delbrueckii bulgaricus PB2003/044-T3-4	J. Craig Venter Institute (JCVI)	648276681	Urogenital tract	Vaginal	1977342	1980
649989963	Bacteria	Permanent Draft	Human Microbiome Project (HMP) Reference Genomes	Lactobacillus iners LEAF 3008A-a	J. Craig Venter Institute (JCVI)	649989963	Urogenital tract	Vaginal	1273041	1266
651324070	Bacteria	Permanent Draft	Human Microbiome Project (HMP) Reference Genomes	Megasphaera sp. UPII 199-6	J. Craig Venter Institute	651324070	Urogenital tract	Vaginal	1640787	1613
2600255111	Bacteria	Permanent Draft	Human Microbiome Project (HMP) Reference Genomes	Prevotella sp. S7-1-8	J. Craig Venter Institute	2600255111	Urogenital tract	Vaginal	2838933	2556
647000264	Bacteria	Permanent Draft	Human Microbiome Project (HMP) Reference Genomes	Lactobacillus crispatus 214-1	J. Craig Venter Institute (JCVI)	647000264	Urogenital tract	Vaginal	2068805	2220
2529292893	Bacteria	Permanent Draft	Human Microbiome Project (HMP) Reference Genomes	Lactobacillus crispatus FB077-07	Broad Institute	2529292893	Urogenital tract	Vaginal	2526985	2716
651324091	Bacteria	Permanent Draft	Human Microbiome Project (HMP) Reference Genomes	Propionibacterium sp. 409-HC1	J. Craig Venter Institute (JCVI)	651324091	Urogenital tract	Vaginal	2528533	2551
643886108	Bacteria	Permanent Draft	Human Microbiome Project (HMP) Reference Genomes	Mobiluncus mulieris ATCC 35243	Baylor College of Medicine	643886108	Urogenital tract	Vaginal	2398290	2348
2562617170	Bacteria	Permanent Draft	Human Microbiome Project (HMP) Reference Genomes	Lactobacillus gasseri MV-22	Broad Institute	2562617170	Urogenital tract	Vaginal	1929035	2234
2558860176	Bacteria	Permanent Draft	Human Microbiome Project (HMP) Reference Genomes	Campylobacter ureolyticus ACS-301-V-Sch3b	Broad Institute	2558860176	Urogenital tract	Vaginal	1691524	1779
651324009	Bacteria	Permanent Draft	Human Microbiome Project (HMP) Reference Genomes	Anaerococcus hydrogenalis ACS-025-V-Sch4	J. Craig Venter Institute (JCVI)	651324009	Urogenital tract	Vaginal	1981530	2017
649989961	Bacteria	Permanent Draft	Human Microbiome Project (HMP) Reference Genomes	Lactobacillus iners LEAF 2053A-b	J. Craig Venter Institute (JCVI)	649989961	Urogenital tract	Vaginal	1368717	1334
2541047571	Bacteria	Permanent Draft	Human Microbiome Project (HMP) Reference Genomes	Gardnerella vaginalis JCP8481A	Washington University in St. Louis	2541047571	Urogenital tract	Vaginal	1567375	1528
2534682016	Bacteria	Permanent Draft	Human Microbiome Project (HMP) Reference Genomes	Schaalia turicensis ACS-279-V-Col4	Broad Institute	2534682016	Urogenital tract	Vaginal	1951528	1775
2588253851	Bacteria	Permanent Draft	Human Microbiome Project (HMP) Reference Genomes	Mageeibacillus indolicus 0009-5 S7-24-11	J. Craig Venter Institute	2588253851	Urogenital tract	Vaginal	1734508	1251
648276753	Bacteria	Permanent Draft	Human Microbiome Project (HMP) Reference Genomes	Veillonella atypica ACS-049-V-Sch6	J. Craig Venter Institute (JCVI)	648276753	Urogenital tract	Vaginal	2053871	1906
651324063	Bacteria	Permanent Draft	Human Microbiome Project (HMP) Reference Genomes	Lactobacillus iners UPII 143-D	J. Craig Venter Institute (JCVI)	651324063	Urogenital tract	Vaginal	1257583	1242
648276683	Bacteria	Permanent Draft	Human Microbiome Project (HMP) Reference Genomes	Lactobacillus jensenii JV-V16	Baylor College of Medicine	648276683	Urogenital tract	Vaginal	1600834	1517
643886212	Bacteria	Permanent Draft	Human Microbiome Project (HMP) Reference Genomes	Lactobacillus crispatus JV-V01	Baylor College of Medicine	643886212	Urogenital tract	Vaginal	2066562	2275
2534681825	Bacteria	Permanent Draft	Human Microbiome Project (HMP) Reference Genomes	Staphylococcus epidermidis BVS058A4	Broad Institute	2534681825	Urogenital tract	Vaginal	2577137	2493
649989960	Bacteria	Permanent Draft	Human Microbiome Project (HMP) Reference Genomes	Lactobacillus iners LEAF 2052A-d	J. Craig Venter Institute (JCVI)	649989960	Urogenital tract	Vaginal	1322320	1312
2541046977	Bacteria	Permanent Draft	Human Microbiome Project (HMP) Reference Genomes	Actinomyces europaeus ACS-120-V-Col10b	Broad Institute	2541046977	Urogenital tract	Vaginal	1905561	1729
2541047566	Bacteria	Permanent Draft	Human Microbiome Project (HMP) Reference Genomes	Gardnerella vaginalis JCP8066	Washington University in St. Louis	2541047566	Urogenital tract	Vaginal	1515433	1448
645058712	Bacteria	Permanent Draft	Human Microbiome Project (HMP) Reference Genomes	Lactobacillus gasseri 202-4	J. Craig Venter Institute (JCVI)	645058712	Urogenital tract	Vaginal	1820250	1818
2541047569	Bacteria	Permanent Draft	Human Microbiome Project (HMP) Reference Genomes	Gardnerella vaginalis JCP8151A	Washington University in St. Louis	2541047569	Urogenital tract	Vaginal	1556353	1493
2541047568	Bacteria	Permanent Draft	Human Microbiome Project (HMP) Reference Genomes	Gardnerella vaginalis JCP8108	Washington University in St. Louis	2541047568	Urogenital tract	Vaginal	1663094	1561
2600255102	Bacteria	Permanent Draft	Human Microbiome Project (HMP) Reference Genomes	Clostridiales Family XIII. Incertae Sedis sp. S5-A14a	J. Craig Venter Institute	2600255102	Urogenital tract	Vaginal	1531433	1416
647000265	Bacteria	Permanent Draft	Human Microbiome Project (HMP) Reference Genomes	Lactobacillus gasseri 224-1	J. Craig Venter Institute (JCVI)	647000265	Urogenital tract	Vaginal	2005522	2353
2529293003	Bacteria	Permanent Draft	Human Microbiome Project (HMP) Reference Genomes	Actinobaculum massiliae ACS-171-V-Col2	Broad Institute	2529293003	Urogenital tract	Vaginal	2021121	1751
649989973	Bacteria	Permanent Draft	Human Microbiome Project (HMP) Reference Genomes	Mobiluncus curtisii ATCC 51333	Baylor College of Medicine	649989973	Urogenital tract	Vaginal	2111654	1907
651053005	Bacteria	Finished	Human Microbiome Project (HMP) Reference Genomes	Bifidobacterium breve ACS-071-V-Sch8b	J. Craig Venter Institute (JCVI)	651053005	Urogenital tract	Vaginal	2327492	1890
647000289	Bacteria	Permanent Draft	Human Microbiome Project (HMP) Reference Genomes	Peptoniphilus lacrimalis 315-B	J. Craig Venter Institute (JCVI)	647000289	Urogenital tract	Vaginal	1699205	1636
2558860389	Bacteria	Permanent Draft	Human Microbiome Project (HMP) Reference Genomes	Megasphaera vaginalis BV3C16-1	J. Craig Venter Institute	2558860389	Urogenital tract	Vaginal	2214431	2252
643886050	Bacteria	Permanent Draft	Human Microbiome Project (HMP) Reference Genomes	Limosilactobacillus vaginalis ATCC 49540	Baylor College of Medicine	643886050	Urogenital tract	Vaginal	1806246	1932
647000295	Bacteria	Permanent Draft	Human Microbiome Project (HMP) Reference Genomes	Prevotella timonensis CRIS 5C-B1	J. Craig Venter Institute (JCVI)	647000295	Urogenital tract	Vaginal	2796067	2260
2558860386	Bacteria	Permanent Draft	Human Microbiome Project (HMP) Reference Genomes	Atopobium sp. BV3AC4	J. Craig Venter Institute	2558860386	Urogenital tract	Vaginal	1717627	1635
2558860388	Bacteria	Permanent Draft	Human Microbiome Project (HMP) Reference Genomes	Jonquetella sp. BV3C21	J. Craig Venter Institute	2558860388	Urogenital tract	Vaginal	1654274	1623
646311928	Bacteria	Finished	Human Microbiome Project (HMP) Reference Genomes	Gardnerella vaginalis 409-05	J. Craig Venter Institute (JCVI)	646311928	Urogenital tract	Vaginal	1617545	1312
2558860391	Bacteria	Permanent Draft	Human Microbiome Project (HMP) Reference Genomes	Peptoniphilus sp. BV3C26	J. Craig Venter Institute	2558860391	Urogenital tract	Vaginal	1925975	1978
649989974	Bacteria	Permanent Draft	Human Microbiome Project (HMP) Reference Genomes	Mobiluncus curtisii holmesii ATCC 35242	Baylor College of Medicine	649989974	Urogenital tract	Vaginal	2087529	1881
643886055	Bacteria	Permanent Draft	Human Microbiome Project (HMP) Reference Genomes	Anaerococcus tetradius ATCC 35098	Baylor College of Medicine	643886055	Urogenital tract	Vaginal	2103625	2133
646564521	Bacteria	Finished	Human Microbiome Project (HMP) Reference Genomes	Mageeibacillus indolicus UPII9-5	J. Craig Venter Institute (JCVI)	646564521	Urogenital tract	Vaginal	1810248	1579
648276676	Bacteria	Permanent Draft	Human Microbiome Project (HMP) Reference Genomes	Finegoldia magna BVS033A4	J. Craig Venter Institute (JCVI)	648276676	Urogenital tract	Vaginal	1995204	1948
651324025	Bacteria	Permanent Draft	Human Microbiome Project (HMP) Reference Genomes	Dialister micraerophilus DSM 19965	Baylor College of Medicine	651324025	Urogenital tract	Vaginal	1256198	1295
2558860392	Bacteria	Permanent Draft	Human Microbiome Project (HMP) Reference Genomes	Prevotella sp. BV3P1	J. Craig Venter Institute	2558860392	Urogenital tract	Vaginal	2793995	2372
643886145	Bacteria	Permanent Draft	Human Microbiome Project (HMP) Reference Genomes	Anaerococcus lactolyticus ATCC 51172	Baylor College of Medicine	643886145	Urogenital tract	Vaginal	2177754	2303
643886017	Bacteria	Permanent Draft	Human Microbiome Project (HMP) Reference Genomes	Actinomyces coleocanis DSM 15436	Baylor College of Medicine	643886017	Urogenital tract	Vaginal	1719346	1598
2534681824	Bacteria	Permanent Draft	Human Microbiome Project (HMP) Reference Genomes	Veillonella ratti ACS-216-V-Col6b	Broad Institute	2534681824	Urogenital tract	Vaginal	2286294	2176
649989965	Bacteria	Permanent Draft	Human Microbiome Project (HMP) Reference Genomes	Lactobacillus iners LactinV 03V1-b	J. Craig Venter Institute (JCVI)	649989965	Urogenital tract	Vaginal	1303958	1512
2537561960	Bacteria	Permanent Draft	Human Microbiome Project (HMP) Reference Genomes	Pasteurella bettyae CCUG 2042	J. Craig Venter Institute (JCVI)	2537561960	Urogenital tract	Vaginal	2253160	2230
649989944	Bacteria	Permanent Draft	Human Microbiome Project (HMP) Reference Genomes	Eremococcus coleocola ACS-139-V-Col8	J. Craig Venter Institute (JCVI)	649989944	Urogenital tract	Vaginal	1773745	1773
647000271	Bacteria	Permanent Draft	Human Microbiome Project (HMP) Reference Genomes	Megasphaera genomosp. type_1 28L	J. Craig Venter Institute (JCVI)	647000271	Urogenital tract	Vaginal	1726197	1667
649989962	Bacteria	Permanent Draft	Human Microbiome Project (HMP) Reference Genomes	Lactobacillus iners LEAF 2062A-h1	J. Craig Venter Institute (JCVI)	649989962	Urogenital tract	Vaginal	1303868	1321
651324088	Bacteria	Permanent Draft	Human Microbiome Project (HMP) Reference Genomes	Prevotella denticola CRIS 18C-A	J. Craig Venter Institute (JCVI)	651324088	Urogenital tract	Vaginal	3177783	2757
651324092	Bacteria	Permanent Draft	Human Microbiome Project (HMP) Reference Genomes	Propionibacterium sp. 434-HC2	J. Craig Venter Institute	651324092	Urogenital tract	Vaginal	2568635	2565
648028043	Bacteria	Finished	Human Microbiome Project (HMP) Reference Genomes	Mobiluncus curtisii ATCC 43063	Baylor College of Medicine	648028043	Urogenital tract	Vaginal	2146480	1965
2562617156	Bacteria	Permanent Draft	Human Microbiome Project (HMP) Reference Genomes	Lactobacillus paragasseri JV-V03	Baylor College of Medicine	2562617156	Urogenital tract	Vaginal	2011295	2035
648276754	Bacteria	Permanent Draft	Human Microbiome Project (HMP) Reference Genomes	Veillonella atypica ACS-134-V-Col7a	J. Craig Venter Institute (JCVI)	648276754	Urogenital tract	Vaginal	2151913	1963
643886142	Bacteria	Permanent Draft	Human Microbiome Project (HMP) Reference Genomes	Porphyromonas uenonis 60-3	J. Craig Venter Institute (JCVI)	643886142	Urogenital tract	Vaginal	2242885	2027
648276684	Bacteria	Permanent Draft	Human Microbiome Project (HMP) Reference Genomes	Ligilactobacillus salivarius ACS-116-V-Col5a	J. Craig Venter Institute	648276684	Urogenital tract	Vaginal	2044602	2183
651324064	Bacteria	Permanent Draft	Human Microbiome Project (HMP) Reference Genomes	Lactobacillus iners UPII 60-B	J. Craig Venter Institute (JCVI)	651324064	Urogenital tract	Vaginal	1323615	1330
2541047561	Bacteria	Permanent Draft	Human Microbiome Project (HMP) Reference Genomes	Gardnerella vaginalis JCP7659	Washington University in St. Louis	2541047561	Urogenital tract	Vaginal	1532641	1479
651324062	Bacteria	Permanent Draft	Human Microbiome Project (HMP) Reference Genomes	Lactobacillus iners SPIN 1401G	J. Craig Venter Institute (JCVI)	651324062	Urogenital tract	Vaginal	1281027	1275
647000254	Bacteria	Permanent Draft	Human Microbiome Project (HMP) Reference Genomes	Fusobacterium nucleatum nucleatum ATCC 23726	Baylor College of Medicine	647000254	Urogenital tract	Vaginal	2237034	2176
2529292727	Bacteria	Permanent Draft	Human Microbiome Project (HMP) Reference Genomes	Anaerococcus prevotii ACS-065-V-Col13	J. Craig Venter Institute (JCVI)	2529292727	Urogenital tract	Vaginal	1697099	1688
2512047062	Bacteria	Permanent Draft	Human Microbiome Project (HMP) Reference Genomes	Megasphaera sp. UPII 135-E	J. Craig Venter Institute (JCVI)	2512047062	Urogenital tract	Vaginal	1650551	1571
2547132036	Bacteria	Permanent Draft	Human Microbiome Project (HMP) Reference Genomes	Lactobacillus gasseri SJ-9E-US	Broad Institute	2547132036	Urogenital tract	Vaginal	1782002	1778
649989988	Bacteria	Permanent Draft	Human Microbiome Project (HMP) Reference Genomes	Prevotella oralis ATCC 33269	Baylor College of Medicine	649989988	Urogenital tract	Vaginal	2833787	2545
2541047562	Bacteria	Permanent Draft	Human Microbiome Project (HMP) Reference Genomes	Gardnerella vaginalis JCP7672	Washington University in St. Louis	2541047562	Urogenital tract	Vaginal	1600533	1441
2600255108	Bacteria	Permanent Draft	Human Microbiome Project (HMP) Reference Genomes	Actinomyces sp. S4-C9	J. Craig Venter Institute	2600255108	Urogenital tract	Vaginal	1955632	1737
649989964	Bacteria	Permanent Draft	Human Microbiome Project (HMP) Reference Genomes	Lactobacillus iners LactinV 01V1-a	J. Craig Venter Institute (JCVI)	649989964	Urogenital tract	Vaginal	1294173	1580
2600255109	Bacteria	Permanent Draft	Human Microbiome Project (HMP) Reference Genomes	Arcanobacterium sp. S3PF19	J. Craig Venter Institute	2600255109	Urogenital tract	Vaginal	1490259	1318
649633046	Bacteria	Finished	Human Microbiome Project (HMP) Reference Genomes	Gardnerella vaginalis 317 ATCC 14019	Baylor College of Medicine	649633046	Urogenital tract	Vaginal	1667350	1420
2600255106	Bacteria	Permanent Draft	Human Microbiome Project (HMP) Reference Genomes	Clostridiales Family XI. Incertae Sedis sp. S7-1-4	J. Craig Venter Institute	2600255106	Urogenital tract	Vaginal	1839502	1719
650716005	Bacteria	Finished	Human Microbiome Project (HMP) Reference Genomes	Aerococcus urinae ACS-120-V-Col10a	J. Craig Venter Institute (JCVI)	650716005	Urogenital tract	Vaginal	2080974	1804
645951870	Bacteria	Permanent Draft	Human Microbiome Project (HMP) Reference Genomes	Corynebacterium aurimucosum CN-1 ATCC 700975	Baylor College of Medicine	645951870	Urogenital tract	Vaginal	2730325	2672
647000278	Bacteria	Permanent Draft	Human Microbiome Project (HMP) Reference Genomes	Mycobacterium parascrofulaceum ATCC BAA-614	Baylor College of Medicine	647000278	Urogenital tract	Vaginal	6295508	6510
2558860390	Bacteria	Permanent Draft	Human Microbiome Project (HMP) Reference Genomes	Peptoniphilus sp. BV3AC2	J. Craig Venter Institute	2558860390	Urogenital tract	Vaginal	1995197	1827
646206276	Bacteria	Permanent Draft	Human Microbiome Project (HMP) Reference Genomes	Limosilactobacillus coleohominis 101-4-CHN	Broad Institute	646206276	Urogenital tract	Vaginal	1725829	1712
2600255105	Bacteria	Permanent Draft	Human Microbiome Project (HMP) Reference Genomes	Anaerococcus lactolyticus S7-1-13	J. Craig Venter Institute	2600255105	Urogenital tract	Vaginal	1936866	1853
649989959	Bacteria	Permanent Draft	Human Microbiome Project (HMP) Reference Genomes	Lactobacillus iners ATCC 55195	Baylor College of Medicine	649989959	Urogenital tract	Vaginal	1219250	1196
647533180	Bacteria	Permanent Draft	Human Microbiome Project (HMP) Reference Genomes	Lactobacillus jensenii SJ-7A-US	Broad Institute	647533180	Urogenital tract	Vaginal	1722751	1682
647533177	Bacteria	Permanent Draft	Human Microbiome Project (HMP) Reference Genomes	Lactobacillus crispatus MV-3A-US	Broad Institute	647533177	Urogenital tract	Vaginal	2437083	2390
649990013	Bacteria	Permanent Draft	Human Microbiome Project (HMP) Reference Genomes	Streptococcus pseudoporcinus SPIN 20026	J. Craig Venter Institute (JCVI)	649990013	Urogenital tract	Vaginal	2111372	2072
2562617179	Bacteria	Permanent Draft	Human Microbiome Project (HMP) Reference Genomes	Sphingobacterium spiritivorum ATCC 33861	Baylor College of Medicine	2562617179	Urogenital tract	Vaginal	5091512	4530
2541047563	Bacteria	Permanent Draft	Human Microbiome Project (HMP) Reference Genomes	Gardnerella vaginalis JCP7719	Washington University in St. Louis	2541047563	Urogenital tract	Vaginal	1559149	1523
2541047564	Bacteria	Permanent Draft	Human Microbiome Project (HMP) Reference Genomes	Gardnerella vaginalis JCP8017A	Washington University in St. Louis	2541047564	Urogenital tract	Vaginal	1605521	1560
648276690	Bacteria	Permanent Draft	Human Microbiome Project (HMP) Reference Genomes	Mobiluncus mulieris ATCC 35239	Baylor College of Medicine	648276690	Urogenital tract	Vaginal	2464242	2430
646206278	Bacteria	Permanent Draft	Human Microbiome Project (HMP) Reference Genomes	Lactobacillus jensenii 27-2-CHN	Broad Institute	646206278	Urogenital tract	Vaginal	1658778	1529
648276623	Bacteria	Permanent Draft	Human Microbiome Project (HMP) Reference Genomes	Bifidobacterium dentium ATCC 27679	Baylor College of Medicine	648276623	Urogenital tract	Vaginal	2633776	2401
2531839533	Bacteria	Permanent Draft	Human Microbiome Project (HMP) Reference Genomes	Veillonella parvula ACS-068-V-Sch12	J. Craig Venter Institute (JCVI)	2531839533	Urogenital tract	Vaginal	2152140	1972
649989967	Bacteria	Permanent Draft	Human Microbiome Project (HMP) Reference Genomes	Lactobacillus iners LactinV 11V1-d	J. Craig Venter Institute (JCVI)	649989967	Urogenital tract	Vaginal	1310250	1392
2547132037	Bacteria	Permanent Draft	Human Microbiome Project (HMP) Reference Genomes	Lactobacillus gasseri SV-16A-US	Broad Institute	2547132037	Urogenital tract	Vaginal	1985958	2065
648276715	Bacteria	Permanent Draft	Human Microbiome Project (HMP) Reference Genomes	Prevotella disiens FB035-09AN	J. Craig Venter Institute (JCVI)	648276715	Urogenital tract	Vaginal	3003828	2692
643886135	Bacteria	Permanent Draft	Human Microbiome Project (HMP) Reference Genomes	Sphingobacterium spiritivorum ATCC 33300	Baylor College of Medicine	643886135	Urogenital tract	Vaginal	5218706	4972
643886015	Bacteria	Permanent Draft	Human Microbiome Project (HMP) Reference Genomes	Actinomyces urogenitalis DSM 15434	Baylor College of Medicine	643886015	Urogenital tract	Vaginal	2614023	2453
2600255107	Bacteria	Permanent Draft	Human Microbiome Project (HMP) Reference Genomes	Actinomyces sp. S6-Spd3	J. Craig Venter Institute	2600255107	Urogenital tract	Vaginal	2091011	2063
648276691	Bacteria	Permanent Draft	Human Microbiome Project (HMP) Reference Genomes	Mobiluncus mulieris FB024-16	J. Craig Venter Institute (JCVI)	648276691	Urogenital tract	Vaginal	2384880	2164
2531839534	Bacteria	Permanent Draft	Human Microbiome Project (HMP) Reference Genomes	Streptococcus urinalis FB127-CNA-2	Broad Institute	2531839534	Urogenital tract	Vaginal	2127389	2259
2541047560	Bacteria	Permanent Draft	Human Microbiome Project (HMP) Reference Genomes	Gardnerella vaginalis JCP7276	Washington University in St. Louis	2541047560	Urogenital tract	Vaginal	1656189	1532
2541047559	Bacteria	Permanent Draft	Human Microbiome Project (HMP) Reference Genomes	Gardnerella vaginalis JCP7275	Washington University in St. Louis	2541047559	Urogenital tract	Vaginal	1560434	1468
648276731	Bacteria	Permanent Draft	Human Microbiome Project (HMP) Reference Genomes	Staphylococcus aureus aureus MN8	Baylor College of Medicine	648276731	Urogenital tract	Vaginal	2882664	2902
2558860394	Bacteria	Permanent Draft	Human Microbiome Project (HMP) Reference Genomes	Streptococcus agalactiae BV3L5	J. Craig Venter Institute	2558860394	Urogenital tract	Vaginal	2139646	2210
2537562025	Bacteria	Permanent Draft	Human Microbiome Project (HMP) Reference Genomes	Enterococcus durans FB129-CNAB-4	Broad Institute	2537562025	Urogenital tract	Vaginal	2697649	2637
2558860393	Bacteria	Permanent Draft	Human Microbiome Project (HMP) Reference Genomes	Propionimicrobium sp. BV2F7	J. Craig Venter Institute	2558860393	Urogenital tract	Vaginal	2027970	1886
645058722	Bacteria	Permanent Draft	Human Microbiome Project (HMP) Reference Genomes	Lactobacillus jensenii 269-3	J. Craig Venter Institute (JCVI)	645058722	Urogenital tract	Vaginal	1688275	1622
648276621	Bacteria	Permanent Draft	Human Microbiome Project (HMP) Reference Genomes	Fannyhessea vaginae PB189-T1-4	J. Craig Venter Institute	648276621	Urogenital tract	Vaginal	1449613	1268
2531839498	Bacteria	Permanent Draft	Human Microbiome Project (HMP) Reference Genomes	Gardnerella vaginalis 315-A	J. Craig Venter Institute (JCVI)	2531839498	Urogenital tract	Vaginal	1653275	1340
