## Supplementary File 2 for "Identification and characterization of bacterial glycogen-degrading enzymes in the vaginal microbiome"

### Sheet: Normalized Log2 Intensity
								Amy-ABP						Glc-ABP
UniProt ProteinID	Gene	Organism	MW	EntryName	Description	coverage	TotalPeptides	S003	S004	S006	S008	S010	S011	S003	S004	S006	S008	S010	S011
O43451	MGAM	Homo sapiens	312022	MGA_HUMAN	Maltase-glucoamylase	11.8	2	NA	NA	NA	NA	NA	NA	NA	-1.52473	-0.0740293	NA	NA	NA
UniRef90_C8PCV0	Li PulA	Lactobacillus iners	193313	C8PCV0	"Alpha-dextrin endo-1,6-alpha-glucosidase"	13.5	5	NA	-4.44468	2.23671	NA	NA	NA	NA	NA	NA	NA	NA	NA
UniRef90_A0A135Z466	Lc PulA	Lactobacillus crispatus	140235	A0A135Z466	"Alpha-dextrin endo-1,6-alpha-glucosidase"	67.1	51	8.78254	NA	NA	1.93698	5.17652	6.24477	NA	-7.19169	NA	NA	NA	NA
UniRef90_A0A133NMA5	Gv AmyA	Gardnerella vaginalis	61906	A0A133NMA5	Alpha-amylase	5.5	1	NA	0.00580634	NA	NA	NA	NA	NA	NA	NA	NA	NA	NA
P04062	GBA	Homo sapiens	59716	GLCM_HUMAN	Lysosomal acid glucosylceramidase	19.6	5	NA	NA	NA	NA	NA	NA	NA	2.0414	3.38305	0.284754	NA	NA
P10253	GAA	Homo sapiens	105324	LYAG_HUMAN	Lysosomal alpha-glucosidase	31	9	NA	NA	NA	NA	NA	NA	3.0914	0.888225	3.34994	NA	2.41377	1.01312
P04745	AMY1	Homo sapiens	57768	AMY1_HUMAN	Alpha-amylase 1	54.8	17	1.24233	NA	4.10214	8.11729	NA	3.7582	NA	NA	NA	NA	NA	NA

### Sheet: Spectral Count
								Amy-ABP						Glc-ABP
UniProt ProteinID	Gene	Organism	MW	EntryName	Description	coverage	TotalPeptides	S003	S004	S006	S008	S010	S011	S003	S004	S006	S008	S010	S011
O43451	MGAM	Homo sapiens	312022	MGA_HUMAN	Maltase-glucoamylase	11.8	2	0	0	0	0	0	0	0	1	1	0	0	0
UniRef90_C8PCV0	Li PulA	Lactobacillus iners	193313	C8PCV0	"Alpha-dextrin endo-1,6-alpha-glucosidase"	13.5	5	0	1	5	0	0	0	0	0	0	0	0	0
UniRef90_A0A135Z466	Lc PulA	Lactobacillus crispatus	140235	A0A135Z466	"Alpha-dextrin endo-1,6-alpha-glucosidase"	67.1	51	36	0	0	7	43	37	0	0	0	0	0	0
UniRef90_A0A133NMA5	Gv AmyA	Gardnerella vaginalis	61906	A0A133NMA5	Alpha-amylase	5.5	1	0	0	0	0	0	0	1	2	7	2	5	3
P04062	GBA	Homo sapiens	59716	GLCM_HUMAN	Lysosomal acid glucosylceramidase	19.6	5	0	2	0	0	0	0	0	0	0	0	0	0
P10253	GAA	Homo sapiens	105324	LYAG_HUMAN	Lysosomal alpha-glucosidase	31	9	0	0	0	0	0	0	1	3	4	1	0	0
P04745	AMY1	Homo sapiens	57768	AMY1_HUMAN	Alpha-amylase 1	54.8	17	5	0	11	9	0	12	0	0	0	0	0	0
