## Supplementary File 3 for "Identification and characterization of bacterial glycogen-degrading enzymes in the vaginal microbiome"

### Sheet: Sheet1
Protein:	Unique peptide marker:
WP 036862728.1 Prevotella bivia GH13	QDPSLQLMIYGEGIKTANVQIEGG
WP 036862728.1 Prevotella bivia GH13	SDAKAGQIKLNFTNKGKKFSKPYELKTRQMAGK
WP 036862728.1 Prevotella bivia GH13	YPNYGLQTSFKLNSVLDPYASKVDLDETM
WP 036862728.1 Prevotella bivia GH13	RIKHEETNQWDDGFAKIYTSLGL
WP 036862728.1 Prevotella bivia GH13	TQNKFTKEGRTTAENAMFDWVSR
WP 036862728.1 Prevotella bivia GH13	QTQFVPLKGIYVLARQYGGKTVMTVENGTRKEAQLQVKHYAELIGSATVATDILTGQKVDLTQNITLPQSGVMILEF
EEU28204.2 Lactobacillus crispatus PulA	MNKKSGHNIKFKSIFVCTSAIMSLWLGANLTTTQVHAAEDNAAPKSSEVVGQTNSSKDNAATATVQNQSNAKAKQRQQGVAPQNVPTVLAAKTKDEGTNNSPAREEVK
EEU28204.2 Lactobacillus crispatus PulA	AGSDDAQKVTPEYHSANINLHYYGDDQVNKVNVWTDKDQDNKQLISLTKQGNSQDGSIKLDNTDFNKLFVAPVGSDEITREFTPLPGNKATDIYLVKNDTEAYYSKSFALADQSLSSAYMTSPDSLTVEAGKATTVDKIKGKLSLRNNSIDHIEAVDANTDGKAKKFIIHTKADIDILKDNQVGLGM
WP 061450340 Prevotella bivia PulA	DIFNEVSYTKQATTFCLNAPSKPVLRLYKDGQKGKAYKKVKMKEIGKDKWSATVNGDLR
WP 061450340 Prevotella bivia PulA	AMKETNPTGWETDQRVPT
WP 061450340 Prevotella bivia PulA	AIKANTPK
EEZ90738.1 Mobiluncus mulieris PulA	MSVQRTKGLFSVLVAFFLVLAMQSLTAVNVAHADVGNMYLSFTPDPAIQKPITKYRVAYWADGKENTPTVQLFDGMDNGKLNAVIRPGSTNGTVNFQLYTTDTVKTGPNDVDNRTWESAVFKKVPLGSSIVAAYNSNQLTDPDGKPIVTGAPAPTPIPPNPPAVTHKVVVTFTPQPGVDESEYNLWVWGDGDKKVLFTGKDSQGRLTAEIVVSESVTKIGMLLRRGDGWDKKITGDIQNVPVPGRVDIKSDGSFEIASGLGTTPKPKPKLTEVTLTVHYVRWDEDYENWNIWSWIDGKNG
EPI56559.1 Gardnerella vaginalis PulA	PNSSTPGHEQTPGDSDTENHPAPHTL
EFQ51965 Lactobacillus iners PulA	NQQHEFTPLPGAKTNIYLVAGDKNVYYTASAAKK
EFQ51965 Lactobacillus iners PulA	EKLKKIAAKQEQVDFSKEQIVASTKVIVHYNGDA
EFQ51965 Lactobacillus iners PulA	DETQVVTPSFKGVKLKLHYFGDEAPQTMSVWADD
